# ARHGEF17/TEM4 regulates the cell cycle through control of G1 progression

**DOI:** 10.1101/2024.04.14.589449

**Authors:** Diogjena Katerina Prifti, Eva Calvo, Annie Lauzier, Chantal Garand, Romain Devillers, Suparba Roy, Alexsandro Dos Santos, Laurence Descombes, François Bordeleau, Sabine Elowe

**Affiliations:** Centre de recherche du Centre Hospitalier Universitaire (CHU) de Québec-Université Laval, Axe de réproduction, santé de la mère et de l’enfant, Québec, QC G1V 4G2, Canada; Centre de recherche du Centre Hospitalier Universitaire (CHU) de Québec-Université Laval, Axe de Cancer, Québec, QC G1V 4G2, Canada; PROTEO-regroupement québécois de recherche sur la fonction, l’ingénierie et les applications des protéines, Québec, QC G1V 0A6, Canada; Département de biologie moléculaire, biochimie médicale et pathologie, Faculté de Médecine, Université Laval, Québec City, QC G1V 0A6, Canada; Département de Pédiatrie, Faculté de Médicine, Université Laval, Québec City, QC G1V 0A6, Canada; Centre de recherche sur le cancer de l’Université Laval, Québec, QC G1R 2J6, Canada; Centre de recherche en organogénèse expérimentale de l’Université Laval (LOEX), Québec, QC G1J 1Z4, Canada

## Abstract

The Ras homolog (Rho) small GTPases, via their role in regulating the actin cytoskeleton, coordinate diverse cellular functions including cell morphology, adhesion and motility, as well as cell cycle progression, survival and apoptosis. The upstream Rho regulators for many of these functions are unknown. ARHGEF17 (also known as TEM4) is a Rho family guanine nucleotide exchange factor (GEF) that been implicated in cell migration, cell-cell junction formation and the mitotic checkpoint. In this study we characterize the regulation of the cell cycle by TEM4. We demonstrate that TEM4 depleted cells exhibit multiple defects in mitotic entry and duration, spindle morphology, and spindle orientation. In addition, we find that TEM4 insufficiency leads to excessive cortical actin polymerization and cell rounding defects. Mechanistically, we demonstrate that TEM4 depleted cells delay in G1 as a consequence of elevated levels of the G1/S inhibitor p21^waf1/cip1^ and that TEM4 depleted cells that progress through to mitosis, do so with decreased transcription of *CCNB1* and thus attenuated levels of cyclin B. Importantly, cyclin B overexpression in TEM4-depleted cells largely rescues mitotic progression and chromosome segregation defects in anaphase. Our study thus illustrates the consequences of Rho signalling imbalance on cell cycle progression and identifies TEM4 as the first GEF governing Rho GTPase-mediated regulation of G1/S.
