## Supplemental data2 for "ARHGEF17/TEM4 regulates the cell cycle through control of G1 progression"

### Sheet: T47D hypophos_SP TP
Table S2: Differentially changes in phosphosites in T47D cancer cell lines. Related to Figure 5.
Master.Protein.Accessions	Annotated.Sequence	Confidence	Modifications	ptmRS..Best.Site.Probabilities	logFC	AveExpr	t	P.Value	adj.P.Val	B	number of SP phosphosites		Master.Protein.Accessions
O75376	[R].MLSSTPPTPIACAPSAVNQAAPHQQNR.[I]	High	1xTMT6plex [N-Term]; 1xMethylthio [C12]; 1xPhospho [T5(99.3)]	T5(Phospho): 99.34	-1.49494	1.68264	-3.98489	0.00319264	0.135766	-1.54261			P06748
O43768	[R].KSSLVTSKLAGGQVE.[-]	High	3xTMT6plex [N-Term; K1; K8]; 1xPhospho [S3(99.3)]	S3(Phospho): 99.55	-1.12329	4.91979	-3.10836	0.0125764	0.221411	-2.88633			P55735
P12270	[R].GIASTSDPPTANIKPTPVVSTPSKVTAAAMAGNK.[S]	High	4xTMT6plex [N-Term; K14; K24; K34]; 1xDeamidated [N12(100)]; 1xPhospho [S/T]	S4(Phospho): 19.86; T5(Phospho): 19.86; S6(Phospho): 19.86; T10(Phospho): 19.86; N12(Deamidated): 100; T16(Phospho): 19.86	-1.08173	2.95609	-1.80097	0.105284	0.472084	-4.895			Q13177			phosphrylated SP motif
Q14315	[R].LGSFGSITR.[Q]	High	1xTMT6plex [N-Term]; 1xPhospho [S6(50)]	S3(Phospho): 100	-1.02839	4.85749	-10.1846	3.11087e-06	0.00439705	4.84745			Q14008			phosphrylated SP motif low assignment probability (probability greater than or equal to 50%)
P10644	[R].TDSREDEISPPPPNPVVK.[G]	High	2xTMT6plex [N-Term; K18]; 2xPhospho [T1(50); S9(100)]	T1(Phospho): 50; S3(Phospho): 50; S9(Phospho): 100	-0.996713	1.58224	-2.52253	0.032672	0.309667	-3.80831			Q14247
Q8IYW5	[R].RNSLVNVELWTIIQK.[H]	High	2xTMT6plex [N-Term; K15]; 1xPhospho [S3(100)]	S3(Phospho): 100	-0.976898	1.64933	-2.71752	0.0237377	0.273202	-3.50208			Q14980
Q14157	[K].TAQALAQLAAQHSQSGSTTTSSWDMGSTTQSPSLVQYDLK.[N]	High	2xTMT6plex [N-Term; K40]; 3xDeamidated [Q11(100); Q14(100); Q30(100)]; 1xPhospho [S/T/Y]	Q11(Deamidated): 99.98; S13(Phospho): 8.32; Q14(Deamidated): 99.98; S15(Phospho): 8.32; S17(Phospho): 8.32; T18(Phospho): 8.32; T19(Phospho): 8.32; T20(Phospho): 8.32; S21(Phospho): 8.32; S22(Phospho): 8.32; S27(Phospho): 8.32; T28(Phospho): 8.32; T29(Phospho): 8.32; Q30(Deamidated): 99.98; S31(P+E12hospho): 8.32	-0.954128	1.81428	-3.24091	0.0101655	0.205688	-2.67861			Q562F6
O60216	[R].EGSAFEDDDMLVSTTTSNLLLESEQSTSNLNEK.[I]	High	2xTMT6plex [N-Term; K33]; 1xDeamidated [N18(97.2)]; 2xPhospho [S3(100); S23(32)]	S3(Phospho): 100; N18(Deamidated): 97.15; S23(Phospho): 32.03; S26(Phospho): 32.03; T27(Phospho): 32.03	-0.952801	2.31716	-4.26059	0.00211715	0.113711	-1.13935			Q5T7V8
Q5T7V8	[R].VNVQKPPFSSPTLPSHFTLTSPVGDGQPQGIESQPK.[E]	High	3xTMT6plex [N-Term; K5; K36]; 1xDeamidated [N2(49.9)]; 1xPhospho [S33(81.1)]	S9(Phospho): 48.39; S10(Phospho): 48.39; Q27(Deamidated): 99.98	-0.932421	1.91419	-2.55991	0.03073	0.304307	-3.74979			Q8IYW5
Q8TF74	[R].MQRPSLPDLSRPNTTSSTGMK.[H]	High	2xTMT6plex [N-Term; K21]; 1xPhospho [S5(100)]	S5(Phospho): 100	-0.920091	5.69479	-7.03189	6.15643e-05	0.0265791	2.24953			Q8TB72
P56211	[R].KPSLVASK.[L]	High	3xTMT6plex [N-Term; K1; K8]; 1xPhospho [S3(100)]	S3(Phospho): 100	-0.901821	6.68402	-9.90819	3.91087e-06	0.00504123	4.66081			Q96CV9
O43768	[R].KSSLVTSK.[L]	High	3xTMT6plex [N-Term; K1; K8]; 1xPhospho [S3(50)]	S3(Phospho): 99.68	-0.897846	5.83821	-7.9028	2.46345e-05	0.0162824	3.0808			Q99700
Q14980	[R].RQSMAFSILNTPK.[K]	High	2xTMT6plex [N-Term; K13]; 1xPhospho [S3(100)]	S3(Phospho): 100	-0.880956	5.0993	-7.30964	4.55676e-05	0.021856	2.52543			Q9H1A4
P28749	[K].VPTCEEVIFPNNFETGNGGNVQGHLPLMPMSPLMHPR.[V]	High	1xTMT6plex [N-Term]; 1xMethylthio [C4]; 2xDeamidated [N11(65.9); N12(65.9)]; 1xPhospho [S31(100)]	N11(Deamidated): 65.86; N12(Deamidated): 65.86; N17(Deamidated): 65.86; S31(Phospho): 100	-0.876389	2.32353	-2.63905	0.0269918	0.288517	-3.62556			Q9NZJ0
P50402	[R].SSLDLSYYPTSSSTSFMSSSSSSSSWLTR.[R]	High	1xTMT6plex [N-Term]; 1xOxidation [M17(100)]; 1xPhospho [S1(50)]	S1(Phospho): 50; S2(Phospho): 50; M17(Oxidation): 100	-0.830103	2.08349	-2.81205	0.0203406	0.259978	-3.35309			Q9Y5T5
P52948	[K].FTSGAFLSPSVSVQECRTPR.[A]	High	1xTMT6plex [N-Term]; 1xMethylthio [C16]; 1xPhospho [T18(100)]	T18(Phospho): 100	-0.826716	2.7125	-1.81428	0.103088	0.468511	-4.87613
Q9UKF6	[R].NFNYHILSPCDLSNYTDLAMSTVK.[Q]	High	2xTMT6plex [N-Term; K24]; 1xMethylthio [C10]; 1xPhospho [S8(97.5)]	S8(Phospho): 97.52	-0.81299	1.9291	-2.14007	0.0610627	0.385763	-4.39769
Q15149	[R].SRSSSVGSSSSYPISPAVSR.[T]	High	1xTMT6plex [N-Term]; 3xPhospho [S1(66.9); S3(66.9); S5(99.4)]	S1(Phospho): 66.87; S3(Phospho): 66.87; S4(Phospho): 66.87; S5(Phospho): 99.4	-0.812527	1.9588	-4.04253	0.0029273	0.131248	-1.45739
Q99640	[-].MLERPPALAMPMPTEGTPPPLSGTPIPVPAYFR.[H]	High	1xTMT6plex [N-Term]; 1xOxidation [M]; 1xPhospho [T17(100)]	M12(Oxidation): 100; T14(Phospho): 50; T17(Phospho): 50	-0.797029	1.56928	-1.81022	0.103754	0.469744	-4.8819
Q9NZJ0	[R].RGSVSSVSPKPPSSFK.[M]	High	3xTMT6plex [N-Term; K10; K16]; 1xPhospho [S3(100)]	S3(Phospho): 100	-0.796989	3.84105	-7.73235	2.92885e-05	0.0174319	2.92578
Q13177	[R].SVIDPVPAPVGDSHVDGAAK.[S]	High	2xTMT6plex [N-Term; K20]; 1xPhospho [S1(100)]	S1(Phospho): 100	-0.795256	4.81845	-4.15228	0.00248475	0.123328	-1.29646
Q13625	[R].VLLSPSIPSVGQDQTLSPGSKQESPPAAAVRPFTPQPSK.[D]	High	3xTMT6plex [N-Term; K21; K39]; 1xPhospho [S20(48.7)]	S20(Phospho): 48.72; S24(Phospho): 48.72	-0.792505	2.26499	-1.96732	0.0807413	0.430247	-4.65504
P21333	[R].SAGQGEVLVYVEDPAGHQEEAK.[V]	High	2xTMT6plex [N-Term; K22]; 1xPhospho [S1(100)]	S1(Phospho): 100	-0.791631	2.73583	-3.88223	0.00373029	0.144003	-1.69549
Q7Z460	[R].RQSSGSATNVASTPDNRGR.[S]	High	1xTMT6plex [N-Term]; 1xDeamidated [N16(100)]; 1xPhospho [S3(99.1)]	S3(Phospho): 99.14; N16(Deamidated): 100	-0.790188	2.5712	-1.73183	0.117402	0.490449	-4.99196
Q9UPN4	[R].YAWASEVTTEDDASSLTADNLEK.[F]	High	2xTMT6plex [N-Term; K23]; 2xPhospho [T8(40); T9(40)]	T8(Phospho): 40; T9(Phospho): 40; S14(Phospho): 40; S15(Phospho): 40; T17(Phospho): 40	-0.778102	2.63996	-2.44906	0.0368543	0.323509	-3.92299
O60216	[R].EGSAFEDDDMLVSTTTSNLLLESEQSTSNLNEK.[I]	High	2xTMT6plex [N-Term; K33]; 2xPhospho [S3(100); S26(96.8)]	S3(Phospho): 100; S26(Phospho): 96.8	-0.77112	2.17596	-1.45911	0.17859	0.565053	-5.35493
Q96CV9	[R].KNSAIPSELNEK.[Q]	High	3xTMT6plex [N-Term; K1; K12]; 1xPhospho [S3(100)]	S3(Phospho): 100	-0.758629	8.24853	-5.13643	0.000617413	0.067197	0.0635138
Q14980	[R].QSMAFSILNTPK.[K]	High	2xTMT6plex [N-Term; K12]; 1xPhospho [T10(100)]	T10(Phospho): 100	-0.754297	5.94594	-5.54729	0.000359764	0.0541603	0.584986
P47974	[R].LSDSPVFDAPPSPPDSLSDR.[D]	High	1xTMT6plex [N-Term]; 2xPhospho [S4(100); S12(100)]	S4(Phospho): 100; S12(Phospho): 100	-0.754153	1.70283	-1.49399	0.169439	0.556288	-5.31046	2
Q2TAZ0	[R].RLSAQAHPAGK.[M]	High	2xTMT6plex [N-Term; K11]; 1xDeamidated [Q5(100)]; 1xPhospho [S3(100)]	S3(Phospho): 100; Q5(Deamidated): 100	-0.74861	5.7384	-8.00181	2.23083e-05	0.0158654	3.16921
Q14980	[R].QSMAFSILNTPKK.[L]	High	3xTMT6plex [N-Term; K12; K13]; 1xPhospho [T10(100)]	T10(Phospho): 100	-0.740123	4.695	-4.52947	0.00143322	0.0955069	-0.757079
Q12834	[R].SHSAGRTPGRTPGK.[S]	High	2xTMT6plex [N-Term; K14]; 2xPhospho [S3(50.5); T11(99)]	S3(Phospho): 50.5; T7(Phospho): 50.5; T11(Phospho): 98.97	-0.739798	2.87502	-2.8429	0.0193425	0.255456	-3.30444	2
Q8NFD5	[R].SGPISPASIPGSQMPPQPPGSQSESSSHPALSQSPMPQER.[G]	High	1xTMT6plex [N-Term]; 1xOxidation [M14(100)]; 1xPhospho [S5(99.9)]	S5(Phospho): 99.91; M14(Oxidation): 100	-0.731117	2.23596	-2.16052	0.0590657	0.381701	-4.36678
Q8N0Z3	[R].RLSIMK.[E]	High	2xTMT6plex [N-Term; K6]; 1xPhospho [S3(100)]	S3(Phospho): 100	-0.711375	4.35374	-5.19886	0.000567892	0.0650445	0.144524
Q9UJU6	[R].YQEQGGEASPQRTWEQQQEVVSR.[N]	High	1xTMT6plex [N-Term]; 1xPhospho [S9(100)]	S9(Phospho): 100	-0.710877	5.32912	-1.68667	0.125997	0.503484	-5.05432
Q9Y5T5	[K].QMLISLAPPVLTLHLK.[R]	High	2xTMT6plex [N-Term; K16]; 1xPhospho [S5(50)]	S5(Phospho): 50; T12(Phospho): 50	-0.687998	1.89179	-1.73174	0.117418	0.49047	-4.99209
O14497	[K].FPFGISPAQSHR.[N]	High	1xTMT6plex [N-Term]; 1xPhospho [S6(100)]	S6(Phospho): 100	-0.683827	2.53156	-2.04871	0.0708118	0.409264	-4.5347
O75330	[K].ENFALKTPLK.[E]	High	3xTMT6plex [N-Term; K6; K10]; 1xPhospho [T7(100)]	T7(Phospho): 100	-0.681188	4.97559	-5.69627	0.0002975	0.0484137	0.767337
Q13619	[R].KGSFSALVGR.[T]	High	2xTMT6plex [N-Term; K1]; 1xPhospho [S3(100)]	S3(Phospho): 50; S5(Phospho): 50	-0.675698	4.3546	-7.80407	2.7222e-05	0.016513	2.99145
Q8TB72	[R].RESLSTSSDLYK.[R]	High	2xTMT6plex [N-Term; K12]; 1xPhospho [S3(100)]	S3(Phospho): 100	-0.668156	6.57948	-6.57331	0.000103144	0.0313674	1.7705
Q92793	[K].QQIGSPGQPNPMSPQQHMLSGQPQASHLPGQQIATSLSNQVR.[S]	High	1xTMT6plex [N-Term]; 1xPhospho [S]; 2xDeamidated [Q16; Q]	Too many isoforms	-0.66408	2.7281	-1.92396	0.0865594	0.44255	-4.71842
Q14980	[R].QSMAFSILNTPK.[K]	High	2xTMT6plex [N-Term; K12]; 1xOxidation [M3(100)]; 1xDeamidated [N9(100)]; 1xPhospho [T10(100)]	M3(Oxidation): 100; N9(Deamidated): 100; T10(Phospho): 100	-0.663862	5.33374	-4.92585	0.000821929	0.0734093	-0.214407
O00203	[R].NVEVIELAKEWTPAGK.[A]	High	3xTMT6plex [N-Term; K9; K16]; 1xPhospho [T12(100)]	T12(Phospho): 100	-0.650149	6.23151	-3.30504	0.00917641	0.199657	-2.57853
P42166	[K].LASTPFKGGTLFGGEVCK.[V]	High	3xTMT6plex [N-Term; K7; K18]; 1xMethylthio [C17]; 1xPhospho [S3(49.8)]	S3(Phospho): 49.82; T4(Phospho): 49.82	-0.646896	3.78877	-2.31004	0.0462781	0.351984	-4.13837	2
Q7Z3E5	[R].QSLAHSVDFTRPGTASTMLR.[A]	High	1xTMT6plex [N-Term]; 1xPhospho [S6(100)]	S6(Phospho): 100	-0.632094	2.24077	-2.04859	0.0708259	0.409288	-4.53489
Q9NSK0	[R].RSSELLVR.[K]	High	1xTMT6plex [N-Term]; 1xPhospho [S3(50)]	S3(Phospho): 100	-0.630221	4.95758	-4.66794	0.00117713	0.0871734	-0.564631
Q12888	[R].SDSPEIPFQAAAGPSDGLDASSPGNSFVGLR.[V]	High	1xTMT6plex [N-Term]; 2xDeamidated [Q9(100); N25(100)]; 2xPhospho [S3(99.2); S15(98.5)]	S3(Phospho): 99.23; Q9(Deamidated): 100; S15(Phospho): 98.48; N25(Deamidated): 100	-0.627685	2.50054	-3.71171	0.00484591	0.157587	-1.95248
Q14247	[K].TQTPPVSPAPQPTEERLPSSPVYEDAASFK.[A]	High	2xTMT6plex [N-Term; K30]; 1xDeamidated [Q11(100)]; 2xPhospho [T3(100); S19(49.7)]	T3(Phospho): 99.97; Q11(Deamidated): 100; S19(Phospho): 49.72; S20(Phospho): 49.72	-0.627661	7.3899	-4.24411	0.00216914	0.115006	-1.16315	2, 1 less than 50%
P30305	[R].AAASSPVTTLTQTMHDLAGLGSETPK.[S]	High	2xTMT6plex [N-Term; K26]; 1xPhospho [S4(49.6)]	S4(Phospho): 49.56; S5(Phospho): 49.56	-0.618047	1.83245	-1.74514	0.114974	0.486317	-4.97344
Q13561	[K].TTGTPPDSSLVTYELHSRPEQDKFSQAAK.[V]	High	3xTMT6plex [N-Term; K23; K29]; 1xDeamidated [Q21(98.1)]; 1xPhospho [T4(98)]	T4(Phospho): 98.04; Q21(Deamidated): 98.08	-0.611832	4.03992	-2.52141	0.0327324	0.309704	-3.81007
A5D8V6	[K].TLQELEELQNDSEAIDQLALESPEVQDLQLER.[E]	High	1xTMT6plex [N-Term]; 2xDeamidated [Q9(99.8); N10(50.1)]; 1xPhospho [S12(99.5)]	Q9(Deamidated): 99.75; N10(Deamidated): 50.13; S12(Phospho): 99.5; Q17(Deamidated): 50.13	-0.610722	1.86257	-1.42081	0.18913	0.574821	-5.40301
Q99700	[R].TSPSGGTWSSVVSGVPRLSPK.[T]	High	2xTMT6plex [N-Term; K21]; 1xPhospho [S19(100)]	S19(Phospho): 100	-0.607503	5.31432	-2.15017	0.0600689	0.383914	-4.38244
Q69YQ0	[R].HSISGPISTSKPLTALSDK.[R]	High	3xTMT6plex [N-Term; K11; K19]; 1xPhospho [S2(100)]	S2(Phospho): 99.99	-0.603617	6.17297	-6.09649	0.000181223	0.0390568	1.23977
Q2TAZ0	[R].RLSAQAHPAGK.[M]	High	2xTMT6plex [N-Term; K11]; 1xPhospho [S3(100)]	S3(Phospho): 100	-0.594885	3.96717	-4.43733	0.00163631	0.100838	-0.88682
Q9NZN4	[K].YDEIFYNLAPADGKLSGSK.[A]	High	3xTMT6plex [N-Term; K14; K19]; 1xPhospho [S16(100)]	S16(Phospho): 100	-0.591971	6.36766	-8.96625	8.90131e-06	0.00891081	3.97126
P55735	[K].GQGSVSASVTEGQQNEQ.[-]	High	1xTMT6plex [N-Term]; 2xDeamidated [Q13(50); Q14(50)]; 1xPhospho [T10(99.1)]	T10(Phospho): 99.12; Q13(Deamidated): 50; Q14(Deamidated): 50; N15(Deamidated): 50; Q17(Deamidated): 50	-0.590046	2.46612	-1.76125	0.112097	0.481377	-4.95093
P42166	[R].DIVPFSELGTTPSGGGFFQGISFPEISTRPPLGSTELQAAK.[K]	High	2xTMT6plex [N-Term; K41]; 1xPhospho [S/T]; 1xDeamidated [Q19(50.6)]	T10(Phospho): 49.42; T11(Phospho): 49.42; Q19(Deamidated): 50.56; Q38(Deamidated): 49.44	-0.57705	2.4442	-1.25834	0.23998	0.626837	-5.59779
Q15154	[R].KASAQASLASK.[D]	High	3xTMT6plex [N-Term; K1; K11]; 1xDeamidated [Q5(100)]; 1xPhospho [S3(100)]	S3(Phospho): 100; Q5(Deamidated): 100	-0.570292	5.24662	-5.81463	0.000256366	0.0451916	0.909672
Q9BTA9	[K].QGPVSQSATQQPVTADKQQGHEPVSPR.[S]	High	2xTMT6plex [N-Term; K17]; 1xPhospho [S25(100)]	S25(Phospho): 99.99	-0.56856	3.09217	-1.27715	0.233563	0.620505	-5.57606
Q12955	[K].LLSQHSIEYHDDELSELR.[G]	High	1xTMT6plex [N-Term]; 1xPhospho [S6(100)]	S6(Phospho): 100	-0.568309	3.48614	-6.50494	0.000111631	0.0323212	1.69648
Q14157	[R].QAFTPSSTMMEVFLQEK.[S]	High	2xTMT6plex [N-Term; K17]; 1xPhospho [T4(100)]	T4(Phospho): 100	-0.564552	6.36852	-6.51948	0.000109764	0.0323212	1.71229
P46013	[R].RESVNLGK.[S]	High	2xTMT6plex [N-Term; K8]; 1xPhospho [S3(100)]	S3(Phospho): 100	-0.563908	4.62019	-4.20786	0.00228829	0.119534	-1.21562
Q9H0B6	[R].RSSEMLVK.[K]	High	2xTMT6plex [N-Term; K8]; 1xPhospho [S3(99.7)]	S3(Phospho): 99.71	-0.561679	5.81252	-5.26878	0.000517472	0.0624128	0.234496
Q15149	[K].DALDRSMVEEGTGLR.[L]	High	1xTMT6plex [N-Term]; 1xPhospho [S6(100)]	S6(Phospho): 100	-0.553087	1.37695	-1.00289	0.342156	0.706069	-5.86947
P49790	[K].FGLSSGLSNPVSLTPFQFGVSNLGQEEK.[K]	High	2xTMT6plex [N-Term; K28]; 1xPhospho [S8(100)]	S8(Phospho): 99.99	-0.551391	1.98467	-1.31841	0.219983	0.608495	-5.52761
Q562F6	[K].QHISSPELNCNNEINGHTNETNTEMQR.[N]	High	1xTMT6plex [N-Term]; 1xPhospho [S]; 1xMethylthio [C10]; 2xDeamidated [N15; N19]	Too many isoforms	-0.543685	2.3358	-1.02964	0.330099	0.697847	-5.84322
Q9NSK0	[R].RTSQEGPGDSVK.[F]	High	2xTMT6plex [N-Term; K12]; 1xPhospho [S3(99.6)]	S3(Phospho): 99.56	-0.539726	3.99849	-5.11752	0.000633312	0.0679768	0.0388599
P21333	[K].AGNNMLLVGVHGPRTPCEEILVK.[H]	High	2xTMT6plex [N-Term; K23]; 1xMethylthio [C17]; 1xPhospho [T15(100)]	T15(Phospho): 100	-0.539214	4.32781	-5.76405	0.000273136	0.0465005	0.849117
Q12834	[K].ENQPENSQTPTKK.[E]	High	3xTMT6plex [N-Term; K12; K13]; 1xPhospho [T9(100)]	T9(Phospho): 100	-0.538956	5.26547	-8.91101	9.36164e-06	0.00891081	3.92808
Q14978	[K].QQPVESSEDSSDESDSSSEEEKKPPTK.[A]	High	4xTMT6plex [N-Term; K22; K23; K27]; 1xPhospho [S14(25)]	S14(Phospho): 25; S16(Phospho): 25; S17(Phospho): 25; S18(Phospho): 25	-0.538425	5.24196	-5.10477	0.000644288	0.0684954	0.0221934
P51955	[K].FLSLASNPELLNLPSSVIK.[K]	High	2xTMT6plex [N-Term; K19]; 1xPhospho [S6(100)]	S6(Phospho): 100	-0.530373	2.38117	-1.45776	0.178953	0.565069	-5.35664
Q9Y2D8	[K].MSPSSLYSQQVLCSSIPLSK.[N]	High	2xTMT6plex [N-Term; K20]; 1xMethylthio [C13]; 1xDeamidated [Q9(50)]; 1xPhospho [S2(96.9)]	S2(Phospho): 99.99; Q9(Deamidated): 50; Q10(Deamidated): 50	-0.530014	2.56944	-1.4502	0.180997	0.566502	-5.36619
Q07617	[R].RASAAAAAGGGATGHPGGGQGAENPAGLK.[S]	High	2xTMT6plex [N-Term; K29]; 1xDeamidated [Q20(50)]; 1xPhospho [S3(100)]	S3(Phospho): 100; Q20(Deamidated): 50; N24(Deamidated): 50	-0.525815	6.17864	-5.94289	0.000218647	0.0425422	1.06142
Q15154	[R].KASAQASLASK.[D]	High	3xTMT6plex [N-Term; K1; K11]; 1xPhospho [S3(100)]	S3(Phospho): 100	-0.525724	4.05926	-3.28736	0.00943871	0.202151	-2.60609
Q9ULH1	[R].IQSLELDKLGTSELLLAK.[N]	High	3xTMT6plex [N-Term; K8; K18]; 1xPhospho [S3(100)]	S3(Phospho): 100	-0.522456	4.56085	-5.02391	0.000718826	0.0705973	-0.0840831
Q9H1A4	[R].FNISSHNQSPKR.[H]	High	2xTMT6plex [N-Term; K11]; 1xPhospho [S9(100)]	S9(Phospho): 100	-0.520559	5.83939	-2.46057	0.0361656	0.321923	-3.90506
Q14671	[R].RDSLTGSSDLYKR.[T]	High	2xTMT6plex [N-Term; K12]; 1xPhospho [S3(100)]	S3(Phospho): 49.81; T5(Phospho): 49.81	-0.517895	7.61944	-2.15078	0.0600096	0.383773	-4.38152
P47974	[R].SQQQQQQQGLAPPAQPPAPPSATLPAGAAAPPSPPFSFQLPR.[R]	High	1xTMT6plex [N-Term]; 1xPhospho [S33(100)]	S33(Phospho): 100	-0.517546	3.19475	-2.19603	0.0557479	0.374209	-4.3129
Q9BUN5	[R].VPVPTSHSGSLALGLPHLPSPK.[Q]	High	2xTMT6plex [N-Term; K22]; 1xPhospho [S20(100)]	S20(Phospho): 100	-0.514684	2.49087	-1.97085	0.0802846	0.428741	-4.64986
Q13207	[R].SPAPDSASPTRLTEPER.[A]	High	1xTMT6plex [N-Term]; 1xPhospho [S8(100)]	S8(Phospho): 99.99	-0.512915	4.27026	-3.91564	0.00354552	0.139955	-1.64558
P06748	[K].CGSGPVHISGQHLVAVEEDAESEDEEEEDVKLLSISGK.[R]	High	3xTMT6plex [N-Term; K31; K38]; 1xMethylthio [C1]; 1xDeamidated [Q11(100)]; 1xPhospho [S22(100)]	Q11(Deamidated): 100; S22(Phospho): 100	-0.507317	5.5718	-0.975695	0.35475	0.716326	-5.8956
Q9UHD1	[K].RRTTDFSDFLSIVGCTK.[G]	High	2xTMT6plex [N-Term; K17]; 1xMethylthio [C15]; 1xPhospho [T3(49.7)]	T3(Phospho): 49.74; T4(Phospho): 49.74	-0.506649	1.64153	-1.23097	0.249583	0.63628	-5.62904
Q15149	[R].SSIAGLLLK.[A]	High	2xTMT6plex [N-Term; K9]; 1xPhospho [S2(100)]	S2(Phospho): 100	-0.505763	4.44868	-3.50781	0.00665824	0.175268	-2.2643
O00203	[K].EQGVLTGMNETSAVIIAAPQNFTPSVIFQK.[V]	High	2xTMT6plex [N-Term; K30]; 1xPhospho [S25(97.8)]	S25(Phospho): 100	-0.500754	2.06455	-1.4817	0.172615	0.55924	-5.32619
Q14008	[K].HSTSGTDEGEDGDEPDDGSNDVVDLLPR.[T]	High	1xTMT6plex [N-Term]; 1xDeamidated [N20(100)]; 1xPhospho [S/T]	T6(Phospho): 100; N20(Deamidated): 100	-0.500713	2.321	-1.00394	0.341675	0.705826	-5.86845
		32 high confidence SP motifs h
		7 low confidence SP motifs

### Sheet: MDA hypophos_SP TP
Table S2: Differential changes in phosphosites in MDA-MB-468 cancer cell lines. Related to Figure 5.
Master.Protein.Accessions	Annotated.Sequence	Confidence	Modifications	ptmRS..Best.Site.Probabilities	logFC	AveExpr	t	P.Value	adj.P.Val	B			Master.Protein.Accessions
Q14008	[K].KYSDADIEPFLK.[N]	High	3xTMT6plex [N-Term; K1; K12]; 1xPhospho [S3(100)]	S3(Phospho): 100	-2.03323	4.96792	-9.11822	7.58924e-06	0.0037738	4.27271			O14578
Q9UPP1	[K].LGNGSGAGGILDLLK.[A]	High	2xTMT6plex [N-Term; K15]; 1xDeamidated [N3(100)]; 1xPhospho [S5(100)]	N3(Deamidated): 100; S5(Phospho): 100	-1.57633	2.40365	-6.49927	0.000110745	0.00999242	1.69004			O15265
Q13464	[K].HQSIEEAK.[S]	High	2xTMT6plex [N-Term; K8]; 1xPhospho [S3(100)]	S3(Phospho): 100	-1.31043	3.36584	-2.93459	0.0166047	0.108014	-3.34285			O94967
Q53TQ3	[K].ATAFSPHFSCISR.[L]	High	1xTMT6plex [N-Term]; 1xMethylthio [C10]; 1xPhospho [S5(100)]	S5(Phospho): 100	-1.26058	1.7277	-4.51661	0.00144798	0.0313721	-0.890269			P02545		615
P46821	[R].KESKEETPEVTK.[V]	High	4xTMT6plex [N-Term; K1; K4; K12]; 1xPhospho [S3(100)]	S3(Phospho): 50; T7(Phospho): 50	-1.10398	4.4365	-5.01301	0.000722466	0.0226969	-0.187635			P21333
Q9NYP3	[K].ETASGTSLGYGEEQAISDEDEEESFSWLEEMGVQDK.[I]	High	2xTMT6plex [N-Term; K36]; 1xOxidation [M31(100)]; 2xDeamidated [Q14(100); Q34(100)]; 1xPhospho [Y10(25)]	Y10(Phospho): 25; Q14(Deamidated): 100; S17(Phospho): 25; S24(Phospho): 25; S26(Phospho): 25; M31(Oxidation): 100; Q34(Deamidated): 100	-1.06696	2.78352	-2.34843	0.0433735	0.184707	-4.28052			P23921
Q15398	[K].NTASQNSILEEGETK.[I]	High	2xTMT6plex [N-Term; K15]; 1xDeamidated [Q5(50)]; 1xPhospho [S4(100)]	S4(Phospho): 100; Q5(Deamidated): 50; N6(Deamidated): 50	-1.02442	3.20786	-4.40585	0.00169925	0.0335195	-1.05214			P46100
Q92574	[R].LITEPPQATLWSPSMVCGMTTPPTSPGNVPPDLSHPYSK.[V]	High	2xTMT6plex [N-Term; K39]; 1xMethylthio [C17]; 1xOxidation [M15(50)]; 1xDeamidated [N28(98.4)]; 1xPhospho [T24(48.6)]	M15(Oxidation): 50; M19(Oxidation): 50; T24(Phospho): 48.61; S25(Phospho): 48.61; N28(Deamidated): 98.45	-0.994926	1.85192	-5.03872	0.000697588	0.022421	-0.15227	2		P51532
P21675	[R].MLLAAGSAASGNNHRDDDTASVTSLNSSATGR.[C]	High	1xTMT6plex [N-Term]; 1xDeamidated [N12(50)]; 1xPhospho [S7(100)]	S7(Phospho): 99.98; N12(Deamidated): 50; N13(Deamidated): 50	-0.968891	2.41212	-2.59993	0.028705	0.145636	-3.88098			P63313
Q9UQB8	[K].SSSTGNLLDKDDLAIPPPDYGAASRAFPAQTASGFK.[Q]	High	3xTMT6plex [N-Term; K10; K36]; 1xDeamidated [Q30(100)]; 1xPhospho [S3(98)]	S3(Phospho): 97.98; Q30(Deamidated): 100	-0.944721	6.08034	-5.02939	0.000706504	0.02252	-0.165087			P81274
P39748	[K].SIEEIVR.[R]	High	1xTMT6plex [N-Term]; 1xPhospho [S1(100)]	S1(Phospho): 100	-0.919491	3.59637	-4.62694	0.00123682	0.0293566	-0.730849			Q07157
Q9NYL2	[R].SDSSADCQWLDTLR.[M]	High	1xTMT6plex [N-Term]; 1xMethylthio [C7]; 1xPhospho [S3(99.7)]	S3(Phospho): 99.71	-0.909473	6.65771	-6.69321	8.85583e-05	0.00882898	1.91099			Q14008
O75925	[K].GILSLPHQASPVSR.[T]	High	1xTMT6plex [N-Term]; 1xDeamidated [Q8(100)]; 1xPhospho [S10(100)]	Q8(Deamidated): 100; S10(Phospho): 100	-0.854662	2.8147	-2.56881	0.0302095	0.15007	-3.93076			Q6IQ55
P04083	[K].MYGISLCQAILDETK.[G]	High	2xTMT6plex [N-Term; K15]; 1xMethylthio [C7]; 1xPhospho [S5(100)]	S5(Phospho): 100	-0.848965	3.67647	-3.34701	0.00854504	0.0752799	-2.68094			Q6P4R8
Q99459	[R].ILQEAQNLMALTNVDTPLKGGLNTPLHESDFSGVTPQR.[Q]	High	2xTMT6plex [N-Term; K19]; 2xDeamidated [N13(99.3); N23(99.3)]; 1xPhospho [T16(50.3)]	T12(Phospho): 48.99; N13(Deamidated): 99.3; T16(Phospho): 50.32; N23(Deamidated): 99.3	-0.84819	2.51684	-2.85477	0.0189115	0.116072	-3.47144			Q71F23
P46821	[R].SLMSSPEDLTKDFEELK.[A]	High	3xTMT6plex [N-Term; K11; K17]; 1xPhospho [S5(99.5)]	S5(Phospho): 99.54	-0.842486	6.16304	-4.65386	0.00119047	0.0289144	-0.692231			Q8IY92
P48681	[R].SLGEQDQMTLRPPEK.[V]	High	2xTMT6plex [N-Term; K15]; 1xPhospho [S1(100)]	S1(Phospho): 100	-0.837263	5.08182	-6.1123	0.000175429	0.0120671	1.2331			Q92538
P27797	[K].LFPNSLDQTDMHGDSEYNIMFGPDICGPGTK.[K]	High	2xTMT6plex [N-Term; K31]; 1xMethylthio [C26]; 1xDeamidated [N18(100)]; 1xPhospho [S5(100)]	S5(Phospho): 100; N18(Deamidated): 100	-0.828469	4.60656	-6.34987	0.000131973	0.0107354	1.51619			Q96DY7
Q2M389	[K].QQNVQSASQDEK.[L]	High	2xTMT6plex [N-Term; K12]; 1xPhospho [S8(100)]	S8(Phospho): 100	-0.825245	6.55185	-4.52516	0.00143031	0.0312218	-0.877852			Q96SN8
Q7KZF4	[K].DTNGENIAESLVAEGLATR.[R]	High	1xTMT6plex [N-Term]; 2xDeamidated [N3(100); N6(100)]; 1xPhospho [S10(100)]	N3(Deamidated): 100; N6(Deamidated): 100; S10(Phospho): 99.99	-0.824803	2.59869	-2.21238	0.054188	0.208058	-4.49309			Q96ST3
Q08AE8	[R].ELSPPLEQLIDHMANTVEADGSNDEGYEAAEEGLGDEDEK.[R]	High	2xTMT6plex [N-Term; K40]; 1xOxidation [M13(100)]; 1xPhospho [S22(49.3)]	M13(Oxidation): 100; S22(Phospho): 49.31; Y27(Phospho): 49.31	-0.82	2.1538	-3.08218	0.0130693	0.0946095	-3.10522			Q99459
Q96FV9	[-].MSPTPPLFSLPEAR.[T]	High	1xTMT6plex [N-Term]; 1xPhospho [S2(100)]	S2(Phospho): 100	-0.818287	5.20704	-4.33551	0.00188276	0.0350077	-1.15587			Q99569
Q6KC79	[R].RDSGKPSTEK.[K]	High	3xTMT6plex [N-Term; K5; K10]; 1xPhospho [S3(100)]	S3(Phospho): 100	-0.814777	5.15309	-7.47298	3.76634e-05	0.00642984	2.74794			Q9BVS4
P29590	[R].KCSQTQCPR.[K]	High	2xTMT6plex [N-Term; K1]; 2xMethylthio [C2; C7]; 1xPhospho [S3(100)]	S3(Phospho): 99.59	-0.81312	5.13219	-6.05258	0.000188658	0.0124592	1.16063			Q9H2G2
Q9UQB8	[K].SSSTGNLLDKDDLAIPPPDYGAASRAFPAQTASGFK.[Q]	High	3xTMT6plex [N-Term; K10; K36]; 2xDeamidated [N6(100); Q30(100)]; 1xPhospho [S3(97.5)]	S3(Phospho): 97.54; N6(Deamidated): 100; Q30(Deamidated): 100	-0.805381	5.13127	-4.33777	0.00187654	0.0349563	-1.15252			Q9NYP3
P04083	[K].AAYLQETGKPLDETLKK.[A]	High	4xTMT6plex [N-Term; K9; K16; K17]; 1xPhospho [T14(100)]	T14(Phospho): 98.87	-0.804707	4.91331	-4.90602	0.000836727	0.0244756	-0.335876			Q9P258
Q14CS0	[R].RSSGPRPPSAR.[D]	High	1xTMT6plex [N-Term]; 1xPhospho [S2(50)]	S2(Phospho): 50; S3(Phospho): 50	-0.799149	3.69477	-3.60884	0.00565468	0.0603723	-2.26634			Q9UPP1
Q01664	[K].EVIGGLCSLANIPLTPETQR.[D]	High	1xTMT6plex [N-Term]; 1xMethylthio [C7]; 1xPhospho [T15(100)]	T15(Phospho): 100	-0.776065	4.21994	-1.12143	0.29109	0.529974	-5.97567
Q12948	[K].TENGTCPSPPQPLSPAAALGSGSAAAVPK.[I]	High	2xTMT6plex [N-Term; K29]; 1xMethylthio [C6]; 1xDeamidated [N3(100)]; 1xPhospho [S8(100)]	N3(Deamidated): 100; S8(Phospho): 100	-0.774189	5.60345	-9.28976	6.5106e-06	0.00372182	4.41503
Q96DY7	[K].EGPRDSITLLDAK.[E]	High	2xTMT6plex [N-Term; K13]; 1xPhospho [S6(100)]	S6(Phospho): 100	-0.771642	5.20439	-9.13157	7.49858e-06	0.0037738	4.28389
O75935	[K].YLDPEYIDR.[I]	High	1xTMT6plex [N-Term]; 1xPhospho [Y6(100)]	Y6(Phospho): 100	-0.766433	5.49165	-8.21465	1.77306e-05	0.00502212	3.473
P02545	[K].LLEGEEERLRLSPSPTSQR.[S]	High	1xTMT6plex [N-Term]; 1xDeamidated [Q18(100)]; 1xPhospho [S17(99.3)]	S17(Phospho): 99.28; Q18(Deamidated): 100	-0.765977	4.98177	-3.97556	0.00321711	0.0451015	-1.69754
P46013	[R].VSFGGHLRPELFDENLPPNTPLK.[R]	High	2xTMT6plex [N-Term; K23]; 2xDeamidated [N15(100); N19(100)]; 1xPhospho [S2(100)]	S2(Phospho): 100; N15(Deamidated): 100; N19(Deamidated): 100	-0.765491	3.31632	-2.41897	0.0386347	0.172929	-4.16919
Q99569	[R].LLGLNELDDLLGKESPSKDSEPSCWGK.[K]	High	4xTMT6plex [N-Term; K13; K18; K27]; 1xMethylthio [C24]; 1xDeamidated [N5(100)]; 1xPhospho [S15(98.9)]	N5(Deamidated): 100; S15(Phospho): 98.88	-0.758458	2.57511	-1.46026	0.178176	0.400932	-5.57494
Q9P270	[R].GTFSDQELDAQSLDDEDDNMHHAVYPAVNR.[F]	High	1xTMT6plex [N-Term]; 2xDeamidated [Q11(100); N19(100)]; 1xPhospho [S4(98.9)]	S4(Phospho): 98.89; Q11(Deamidated): 99.99; N19(Deamidated): 99.99	-0.75459	1.16714	-1.6938	0.124494	0.328308	-5.26165
P46821	[R].TPEEGGYSYDISEK.[T]	High	2xTMT6plex [N-Term; K14]; 1xPhospho [T1(100)]	T1(Phospho): 100	-0.753659	5.7498	-7.08982	5.68413e-05	0.0073076	2.34674
Q7KZF4	[R].LGTLSPAFSTR.[V]	High	1xTMT6plex [N-Term]; 1xPhospho [S9(100)]	S9(Phospho): 100	-0.740204	5.49992	-5.6461	0.000313322	0.015882	0.653187
Q71F23	[K].RSSDTSGNEASEIESVK.[I]	High	2xTMT6plex [N-Term; K17]; 1xPhospho [S/T]	S2(Phospho): 25; S3(Phospho): 25; T5(Phospho): 25; S6(Phospho): 25	-0.727646	2.29539	-2.51604	0.032944	0.157804	-4.015
O14757	[K].LIDIVSSQK.[I]	High	2xTMT6plex [N-Term; K9]; 1xPhospho [S7(100)]	S7(Phospho): 100	-0.72525	5.49241	-3.15379	0.0116432	0.0889089	-2.99014
P04083	[K].GVDEATIIDILTK.[R]	High	2xTMT6plex [N-Term; K13]; 1xPhospho [T6(100)]	T6(Phospho): 100	-0.71864	4.80127	-3.50477	0.00665677	0.0656036	-2.4304
Q8IX21	[R].NSVDSDLK.[S]	High	2xTMT6plex [N-Term; K8]; 1xPhospho [S2(100)]	S2(Phospho): 100	-0.718411	5.49033	-8.71979	1.09368e-05	0.00422707	3.93074
O75146	[K].QLTVTQQSQEEVAR.[V]	High	1xTMT6plex [N-Term]; 1xPhospho [S8(100)]	S8(Phospho): 100	-0.704623	3.82015	-3.26751	0.0097007	0.0806982	-2.80789
Q13541	[K].FLMECRNSPVTKTPPR.[D]	High	2xTMT6plex [N-Term; K12]; 1xMethylthio [C5]; 1xPhospho [T13(99.5)]	T13(Phospho): 99.48	-0.700694	4.58502	-3.17987	0.0111648	0.0869207	-2.94829
Q01082	[K].VSEEAESQQQWDTSK.[G]	High	2xTMT6plex [N-Term; K15]; 1xPhospho [S7(99.3)]	S7(Phospho): 99.28	-0.695263	2.2892	-2.02452	0.0735326	0.245213	-4.78047
P19474	[K].DLDITSPELR.[S]	High	1xTMT6plex [N-Term]; 1xPhospho [S6(99.6)]	S6(Phospho): 99.63	-0.69508	2.27845	-2.73759	0.022905	0.129039	-3.66007
O95785	[K].RPSLGLAPGGLAVVGR.[S]	High	1xTMT6plex [N-Term]; 1xPhospho [S3(100)]	S3(Phospho): 100	-0.691001	4.28047	-3.52004	0.00649879	0.0649049	-2.40627
Q15648	[R].HESVGHGEDFSK.[V]	High	2xTMT6plex [N-Term; K12]; 1xPhospho [S3(50)]	S3(Phospho): 100	-0.687607	4.88833	-7.4725	3.76824e-05	0.00642984	2.74746
Q8IY18	[R].KNSAPQLPLLQSSGPFVEGSIVR.[I]	High	2xTMT6plex [N-Term; K1]; 1xPhospho [S3(100)]	S3(Phospho): 100	-0.685995	5.31914	-7.43246	3.93093e-05	0.00645756	2.70641
P46013	[K].EEAQSLEDLAGFK.[E]	High	2xTMT6plex [N-Term; K13]; 1xPhospho [S5(100)]	S5(Phospho): 100	-0.685665	6.60836	-8.4751	1.37811e-05	0.00465776	3.7125
P52926	[R].KQQQEPTGEPSPK.[R]	High	3xTMT6plex [N-Term; K1; K13]; 1xDeamidated [Q4(100)]; 1xPhospho [S11(100)]	Q4(Deamidated): 99.99; S11(Phospho): 100	-0.682688	5.48886	-3.73096	0.00467735	0.0548233	-2.07522
Q12948	[R].IGLNNSPVNGNSSCQMAFPSSQSLYR.[T]	High	1xTMT6plex [N-Term]; 1xMethylthio [C14]; 2xDeamidated [N9(99.4); N11(100)]; 1xPhospho [S6(100)]	S6(Phospho): 100; N9(Deamidated): 99.38; N11(Deamidated): 99.99	-0.680041	4.52177	-4.80902	0.000957236	0.0261	-0.471807
P51532	[R].KRDSDAGSSTPTTSTR.[S]	High	2xTMT6plex [N-Term; K1]; 1xPhospho [S4(100)]	S4(Phospho): 100	-0.679456	7.18964	-8.49897	1.34707e-05	0.00465776	3.73407
Q12948	[R].IGLNNSPVNGNSSCQMAFPSSQSLYR.[T]	High	1xTMT6plex [N-Term]; 1xMethylthio [C14]; 1xDeamidated [N9(98.6)]; 1xPhospho [S6(100)]	S6(Phospho): 100; N9(Deamidated): 99.99	-0.676771	4.59752	-5.02064	0.000714986	0.0225523	-0.17713
P48681	[R].QEASTGQSPEDHASLAPPLSPDHSSLEAK.[D]	High	2xTMT6plex [N-Term; K29]; 2xDeamidated [Q1(100); Q7(100)]; 2xPhospho [S4(33.1); S20(100)]	Q1(Deamidated): 100; S4(Phospho): 33.13; T5(Phospho): 33.13; Q7(Deamidated): 100; S8(Phospho): 33.13; S20(Phospho): 100	-0.675394	3.5311	-4.46922	0.00155026	0.0321821	-0.95931	2
P46013	[R].SSFSSDPDEK.[A]	High	2xTMT6plex [N-Term; K10]; 1xPhospho [S2(100)]	S2(Phospho): 100	-0.673806	6.33359	-8.97694	8.62597e-06	0.00399481	4.15331
Q14160	[R].AGTLQVGDR.[V]	High	1xTMT6plex [N-Term]; 1xPhospho [T3(100)]	T3(Phospho): 100	-0.670407	3.81545	-4.06399	0.0028156	0.0423516	-1.56283
P42695	[R].ASAGHVAVSSPTPETGPLQR.[L]	High	1xTMT6plex [N-Term]; 1xDeamidated [Q19(100)]; 2xPhospho [S9(99.2); T15(100)]	S9(Phospho): 99.19; T15(Phospho): 99.99; Q19(Deamidated): 100	-0.66915	3.41111	-5.1346	0.000612657	0.0215801	-0.0213159
P48681	[R].SLEEDLETLK.[S]	High	2xTMT6plex [N-Term; K10]; 1xPhospho [S1(100)]	S1(Phospho): 100	-0.668297	5.86515	-8.15165	1.88628e-05	0.00505745	3.41393
Q15149	[R].KASDSELER.[Q]	High	2xTMT6plex [N-Term; K1]; 1xPhospho [S3(100)]	S3(Phospho): 100	-0.667565	4.73129	-5.00677	0.00072864	0.0227554	-0.196222
O94921	[R].RHSSPSSPTSPK.[F]	High	2xTMT6plex [N-Term; K12]; 1xPhospho [S3(100)]	S3(Phospho): 100	-0.663912	4.2211	-6.83076	7.57786e-05	0.00821351	2.06454
P46821	[R].SPPLIGSESAYESFLSADDK.[A]	High	2xTMT6plex [N-Term; K20]; 1xPhospho [S1(100)]	S1(Phospho): 100	-0.660473	6.46209	-6.93534	6.74114e-05	0.0078288	2.17954
Q99640	[-].MLERPPALAMPMPTEGTPPPLSGTPIPVPAYFR.[H]	High	1xTMT6plex [N-Term]; 1xPhospho [T17(99.2)]	T17(Phospho): 99.24	-0.659784	2.65172	-2.16458	0.0585811	0.216683	-4.56696
Q96T60	[R].TPESQPDTPPGTPLVSQDEK.[R]	High	2xTMT6plex [N-Term; K20]; 2xPhospho [S4(99.1); T8(100)]	S4(Phospho): 100; T8(Phospho): 100	-0.653722	5.81772	-8.21175	1.7781e-05	0.00502212	3.4703
Q9H8V3	[R].LSSTSSLAGIPSPSLVSLPSFFER.[R]	High	1xTMT6plex [N-Term]; 1xPhospho [S14(100)]	S14(Phospho): 100	-0.645928	3.70293	-3.56643	0.00604252	0.0626289	-2.33308
Q96ST3	[K].SDSPAIQLR.[L]	High	1xTMT6plex [N-Term]; 1xDeamidated [Q7(100)]; 1xPhospho [S3(100)]	S3(Phospho): 100; Q7(Deamidated): 100	-0.642904	2.33073	-1.36355	0.205788	0.435942	-5.69649
P46821	[K].VLSPLRSPPLIGSESAYESFLSADDK.[A]	High	2xTMT6plex [N-Term; K26]; 1xPhospho [S7(32.4)]	S7(Phospho): 100	-0.639114	6.39223	-7.46857	3.78388e-05	0.00642984	2.74343
Q14980	[R].KNSLISSLEEEVSILNR.[Q]	High	2xTMT6plex [N-Term; K1]; 1xPhospho [S3(100)]	S3(Phospho): 100	-0.63649	8.57052	-4.66067	0.00117905	0.0288414	-0.682482
Q14980	[R].KNSLISSLEEEVSILNR.[Q]	High	2xTMT6plex [N-Term; K1]; 1xDeamidated [N2(100)]; 1xPhospho [S3(100)]	N2(Deamidated): 100; S3(Phospho): 100	-0.631447	8.38292	-6.0495	0.000189369	0.0124592	1.15688
P46821	[K].VSAEAEVAPVSPEVTQEVVEEHCASPEDK.[T]	High	2xTMT6plex [N-Term; K29]; 1xMethylthio [C23]; 1xPhospho [S11(100)]	S11(Phospho): 100	-0.631359	6.68748	-8.073	2.0389e-05	0.00508051	3.33955
Q15149	[R].SSIAGLLLK.[A]	High	2xTMT6plex [N-Term; K9]; 1xPhospho [S2(100)]	S2(Phospho): 100	-0.631344	3.43825	-3.34923	0.00851487	0.0751115	-2.6774
P27797	[K].LFPNSLDQTDMHGDSEYNIMFGPDICGPGTK.[K]	High	2xTMT6plex [N-Term; K31]; 1xMethylthio [C26]; 1xOxidation [M20(50)]; 2xDeamidated [Q8(100); N18(100)]; 1xPhospho [S5(100)]	S5(Phospho): 100; Q8(Deamidated): 100; M11(Oxidation): 50; N18(Deamidated): 100; M20(Oxidation): 50	-0.630193	5.53712	-4.0629	0.00282025	0.0423807	-1.5645
P48681	[K].ENQEPLRSPEVGDEEALRPLTK.[E]	High	2xTMT6plex [N-Term; K22]; 1xPhospho [S8(100)]	S8(Phospho): 100	-0.62723	5.2306	-6.26827	0.00014541	0.0110561	1.41988
Q99728	[K].SRNEVVTPEK.[V]	High	2xTMT6plex [N-Term; K10]; 1xDeamidated [N3(100)]; 1xPhospho [T7(100)]	N3(Deamidated): 100; T7(Phospho): 100	-0.625134	5.05768	-3.18145	0.0111363	0.0867985	-2.94574
P78559	[R].GQDVVQEWQETSPTREEPAGEQK.[E]	High	2xTMT6plex [N-Term; K23]; 1xPhospho [T11(49.7)]	T11(Phospho): 49.71; S12(Phospho): 49.71	-0.624124	1.60835	-2.59159	0.0291011	0.146905	-3.89435
O75400	[R].LSGSSLCSGSWVSADGFLR.[R]	High	1xTMT6plex [N-Term]; 1xMethylthio [C7]; 1xPhospho [S2(100)]	S2(Phospho): 100	-0.621566	4.69937	-4.37161	0.00178606	0.0342669	-1.10254
Q9BVS4	[R].SFEMTEFNQALEEIK.[G]	High	2xTMT6plex [N-Term; K15]; 1xPhospho [S1(100)]	S1(Phospho): 100	-0.617245	6.11146	-5.02457	0.000711161	0.0225515	-0.171716
Q9Y2I1	[R].RASNDQRPQEVPAEALAPAPAEVPAPAPAAASASGPAK.[T]	High	2xTMT6plex [N-Term; K38]; 3xDeamidated [N4(100); Q6(100); Q9(100)]; 1xPhospho [S3(100)]	S3(Phospho): 100; N4(Deamidated): 100; Q6(Deamidated): 100; Q9(Deamidated): 100	-0.615564	5.45954	-5.94749	0.000214643	0.0130784	1.03183
Q14671	[R].SASSASSLFSPSSTLFSSSRLR.[Y]	High	1xTMT6plex [N-Term]; 1xPhospho [S10(94.9)]	S10(Phospho): 94.91	-0.613443	3.66943	-2.68993	0.0247655	0.134286	-3.73667
P46821	[K].VQSLEGEKLSPK.[S]	High	3xTMT6plex [N-Term; K8; K12]; 1xPhospho [S10(100)]	S10(Phospho): 100	-0.611326	5.78148	-7.46579	3.79498e-05	0.00642984	2.74059
P48681	[K].SAGQENLETLKSPETQAPLWTPEEINQGAMNPLEK.[E]	High	3xTMT6plex [N-Term; K11; K35]; 2xDeamidated [Q16(100); Q27(99.4)]; 1xPhospho [S12(100)]	S12(Phospho): 100; Q16(Deamidated): 100; Q27(Deamidated): 99.37	-0.608228	5.76862	-8.51121	1.33145e-05	0.00465776	3.74511
Q16531	[R].EATADDLIK.[V]	High	2xTMT6plex [N-Term; K9]; 1xPhospho [T3(100)]	T3(Phospho): 100	-0.606198	6.46402	-5.10629	0.000636512	0.0218772	-0.0598372
P10636	[K].HPTPGSSDPLIQPSSPAVCPEPPSSPK.[Y]	High	2xTMT6plex [N-Term; K27]; 1xMethylthio [C19]; 2xPhospho [S14(50); S15(50)]	S14(Phospho): 50; S15(Phospho): 50; S24(Phospho): 50; S25(Phospho): 50	-0.605495	5.89915	-6.27335	0.000144532	0.0110561	1.42591
Q99549	[K].SKPDLESSLESLVFDLR.[T]	High	2xTMT6plex [N-Term; K2]; 1xPhospho [S8(100)]	S8(Phospho): 100	-0.60133	5.95195	-6.42797	0.000120371	0.0104374	1.60748
Q9Y4B5	[R].SPSPIGVGSEMCR.[E]	High	1xTMT6plex [N-Term]; 1xMethylthio [C12]; 1xPhospho [S3(100)]	S3(Phospho): 100	-0.601286	4.42794	-8.38397	1.50407e-05	0.00490375	3.62956
P08581	[K].DLGSELVR.[Y]	High	1xTMT6plex [N-Term]; 1xPhospho [S4(100)]	S4(Phospho): 100	-0.594645	6.04251	-6.89057	7.08625e-05	0.00793387	2.13049
Q92538	[R].GGQSDDDEDEGVPASYHTVSLQVSQDLLDLMHTLHTR.[A]	High	1xTMT6plex [N-Term]; 2xDeamidated [Q22(100); Q25(100)]; 1xPhospho [S4(100)]	S4(Phospho): 100; Q22(Deamidated): 100; Q25(Deamidated): 100	-0.588248	3.64006	-2.41576	0.0388387	0.173461	-4.17427
P78527	[K].DLLLNTMSQEEK.[A]	High	2xTMT6plex [N-Term; K12]; 1xPhospho [S8(99.7)]	S8(Phospho): 99.74	-0.58547	6.79579	-4.86603	0.000884299	0.0250966	-0.391731
Q6IQ55	[K].TTGSPSDEEPEVLQVLEASPQDEK.[L]	High	2xTMT6plex [N-Term; K24]; 1xDeamidated [Q14(100)]; 1xPhospho [S6(97.3)]	S6(Phospho): 97.26; Q14(Deamidated): 100	-0.584144	2.48199	-2.86268	0.018669	0.115133	-3.4587
Q9NZ63	[K].ISEEEDLHLGTSFSAETNR.[R]	High	1xTMT6plex [N-Term]; 1xPhospho [T11(25)]	S12(Phospho): 99.47	-0.583604	1.85889	-0.890927	0.396125	0.628469	-6.20254
O15265	[K].DGTELDESFKEFGK.[N]	High	3xTMT6plex [N-Term; K10; K14]; 1xPhospho [S8(100)]	S8(Phospho): 100	-0.582245	6.32486	-8.07262	2.03968e-05	0.00508051	3.33918
Q92674	[K].WNSLSVIPVLNSSSYTK.[E]	High	2xTMT6plex [N-Term; K17]; 1xPhospho [S3(100)]	S3(Phospho): 100	-0.578489	4.40868	-4.89627	0.000848063	0.0246168	-0.349468
P04083	[K].QAWFIENEEQEYVQTVK.[S]	High	2xTMT6plex [N-Term; K17]; 1xPhospho [Y12(100)]	Y12(Phospho): 100	-0.576851	6.31634	-5.04041	0.000695986	0.0224146	-0.14995
P46821	[K].QGVDDIEKFEDEGAGFEESSETGDYEEK.[A]	High	3xTMT6plex [N-Term; K8; K28]; 1xPhospho [S19(50)]	S19(Phospho): 50; S20(Phospho): 50	-0.576433	8.37795	-9.34308	6.21062e-06	0.00367019	4.45868
Q9P258	[R].CSSSSGGGSSGDEDGLELDGAPGGGK.[R]	High	2xTMT6plex [N-Term; K26]; 1xMethylthio [C1]; 1xPhospho [S10(99.5)]	S10(Phospho): 99.49	-0.57588	6.45889	-6.26008	0.000146838	0.0110862	1.41017
P53985	[K].EEETSIDVAGKPNEVTK.[A]	High	3xTMT6plex [N-Term; K11; K17]; 1xDeamidated [N13(100)]; 1xPhospho [S5(99.1)]	S5(Phospho): 99.11; N13(Deamidated): 100	-0.574277	6.10381	-6.89826	7.02561e-05	0.00790028	2.13894
P27986	[R].TQSSSNLAELR.[Q]	High	1xTMT6plex [N-Term]; 1xPhospho [S4(96.2)]	S3(Phospho): 100	-0.572807	6.31519	-1.6692	0.129366	0.335735	-5.29584
O94967	[K].TSPMSHSFANFHYPGVQNLSR.[S]	High	1xTMT6plex [N-Term]; 1xPhospho [T1(50)]	T1(Phospho): 50; S2(Phospho): 50	-0.568082	2.73031	-2.31507	0.0458107	0.19008	-4.33293
P23921	[R].VLSGEFQIVNPHLLK.[D]	High	2xTMT6plex [N-Term; K15]; 1xDeamidated [Q7(50)]; 1xPhospho [S3(100)]	S3(Phospho): 100; Q7(Deamidated): 50; N10(Deamidated): 50	-0.566231	3.62883	-2.75763	0.022166	0.126731	-3.62785
Q92698	[R].KSSSETQIQECFLSPFR.[K]	High	2xTMT6plex [N-Term; K1]; 1xMethylthio [C11]; 1xPhospho [S3(99.1)]	S3(Phospho): 99.66	-0.56621	4.85099	-5.95324	0.000213124	0.013022	1.03892
Q8NCD3	[K].WLISPVK.[I]	High	2xTMT6plex [N-Term; K7]; 1xPhospho [S4(100)]	S4(Phospho): 100	-0.566162	4.5206	-3.86704	0.00379444	0.0492026	-1.86421
Q6P4R8	[K].GSLAALYDLAVLK.[K]	High	2xTMT6plex [N-Term; K13]; 1xPhospho [S2(100)]	S2(Phospho): 100	-0.565707	3.39344	-3.51027	0.00659949	0.0654234	-2.42172
P46821	[K].TLEVVSPSQSVTGSAGHTPYYQSPTDEK.[S]	High	2xTMT6plex [N-Term; K28]; 1xPhospho [S6(50)]	S6(Phospho): 49.88; S8(Phospho): 49.88	-0.563492	7.77875	-6.75725	8.23378e-05	0.00842938	1.9828
P18583	[R].SFSISPSR.[R]	High	1xTMT6plex [N-Term]; 2xPhospho [S3(100); S5(100)]	S3(Phospho): 100; S5(Phospho): 100	-0.563332	5.62238	-7.02032	6.13537e-05	0.00747284	2.27191
O43318	[R].KTASFGNILDVPEIVISGNGQPR.[R]	High	2xTMT6plex [N-Term; K1]; 1xPhospho [T2(50)]	T2(Phospho): 50; S4(Phospho): 50	-0.562983	2.96139	-3.04878	0.013795	0.0975368	-3.15895
Q7KZI7	[K].SSELEGDTITLKPRPSADLTNSSAPSPSHK.[V]	High	3xTMT6plex [N-Term; K12; K30]; 1xDeamidated [N21(100)]; 1xPhospho [S/T]	S16(Phospho): 98.01; N21(Deamidated): 100	-0.561519	5.56025	-5.85165	0.000241759	0.0139556	0.91291
P46940	[R].ALQSPALGLR.[G]	High	1xTMT6plex [N-Term]; 1xPhospho [S4(100)]	S4(Phospho): 100	-0.561004	4.81388	-3.94922	0.00334815	0.0460825	-1.73787
Q13541	[R].NSPVTKTPPR.[D]	High	2xTMT6plex [N-Term; K6]; 1xPhospho [T5(49.8)]	T7(Phospho): 99.55	-0.560601	5.63609	-6.30255	0.000139593	0.0109193	1.46046
O95613	[R].RESEVLDLK.[E]	High	2xTMT6plex [N-Term; K9]; 1xPhospho [S3(100)]	S3(Phospho): 100	-0.559329	7.31854	-7.27486	4.65022e-05	0.00680831	2.54286
P04083	[K].GLGTDEDTLIEILASR.[T]	High	1xTMT6plex [N-Term]; 1xPhospho [T8(100)]	T8(Phospho): 100	-0.558751	6.19315	-3.05733	0.0136053	0.0968279	-3.14519
O00418	[K].WNLLNSSR.[L]	High	1xTMT6plex [N-Term]; 1xPhospho [S6(50)]	S6(Phospho): 100	-0.5579	5.05525	-5.64306	0.00031454	0.0158844	0.649296
Q96SN8	[K].TVSLEHLQR.[E]	High	1xTMT6plex [N-Term]; 1xPhospho [S3(100)]	S3(Phospho): 100	-0.54863	4.27106	-4.76822	0.00101338	0.0268004	-0.529411
P46821	[R].TTKSPSDSGYSYETIGK.[T]	High	3xTMT6plex [N-Term; K3; K17]; 1xPhospho [T2(49.8)]	T2(Phospho): 49.85; S4(Phospho): 49.85	-0.546715	7.55102	-6.03845	0.000191943	0.0125561	1.14341
Q2NKX8	[K].LNKPQPQPSPLLSTHHTQEEDISSK.[M]	High	3xTMT6plex [N-Term; K3; K25]; 1xDeamidated [Q18(100)]; 1xPhospho [S13(49.8)]	S13(Phospho): 49.82; T14(Phospho): 49.82; Q18(Deamidated): 100	-0.546313	5.20186	-5.544	0.000357151	0.0169285	0.521787
P81274	[R].KISADTIGDEGFFDLLSR.[F]	High	2xTMT6plex [N-Term; K1]; 1xPhospho [S3(100)]	S3(Phospho): 100	-0.545737	7.04213	-7.86562	2.51037e-05	0.00557073	3.13997
Q9HC35	[K].APVSSTESVIQSNTPTPPPSQPLNETAEEESR.[I]	High	1xTMT6plex [N-Term]; 1xPhospho [T16(100)]	T16(Phospho): 100	-0.543617	3.09594	-7.77994	2.73907e-05	0.00572452	3.05602
Q9Y266	[K].NGSLDSPGKQDTEEDEEEDEKDK.[G]	High	4xTMT6plex [N-Term; K9; K21; K23]; 1xPhospho [S6(50)]	S6(Phospho): 99.38	-0.541752	7.42402	-5.32928	0.0004726	0.0194727	0.24018
Q9NYB9	[K].MGGLPRTTPPTQKPPSPPMSGK.[G]	High	3xTMT6plex [N-Term; K13; K22]; 1xDeamidated [Q12(100)]; 1xPhospho [S16(99)]	Q12(Deamidated): 100; S16(Phospho): 100	-0.541462	6.78606	-2.87618	0.0182623	0.113993	-3.43695
P53985	[K].KESKEEETSIDVAGKPNEVTK.[A]	High	5xTMT6plex [N-Term; K1; K4; K15; K21]; 1xPhospho [S3(100)]	S3(Phospho): 100	-0.539089	8.69802	-8.03449	2.11854e-05	0.00508051	3.30286
P63313	[K].ETIEQEKRSEIS.[-]	High	2xTMT6plex [N-Term; K7]; 1xPhospho [S9(50)]	S9(Phospho): 50; S12(Phospho): 50	-0.537988	6.48157	-2.83312	0.0195918	0.118287	-3.50631
Q8IWJ2	[K].INSLTEEKDDFINK.[L]	High	3xTMT6plex [N-Term; K8; K14]; 1xPhospho [S3(100)]	S3(Phospho): 100	-0.537151	5.85336	-8.20358	1.79239e-05	0.00502212	3.46266
Q07157	[R].EDSSGMHHENQTYPPYSPQAQPQPIHR.[I]	High	1xTMT6plex [N-Term]; 1xOxidation [M6(100)]; 2xDeamidated [N10(97); Q11(97)]; 1xPhospho [S17(94)]	M6(Oxidation): 100; N10(Deamidated): 97; Q11(Deamidated): 97; S17(Phospho): 94.01	-0.535088	2.66261	-1.09754	0.300857	0.540019	-6.00107
O14578	[R].RVSEVEAVLSQK.[E]	High	2xTMT6plex [N-Term; K12]; 1xPhospho [S3(100)]	S3(Phospho): 100	-0.534487	3.2791	-2.98654	0.01526	0.102879	-3.25916
P46821	[R].SLMSSPEDLTKDFEELK.[A]	High	3xTMT6plex [N-Term; K11; K17]; 2xPhospho [S4(100); S5(100)]	S4(Phospho): 100; S5(Phospho): 100	-0.533401	5.81235	-7.55043	3.47233e-05	0.00633337	2.82677
O43237	[R].KPDSMVTNSSTENEA.[-]	High	2xTMT6plex [N-Term; K1]; 1xDeamidated [N13(100)]; 1xPhospho [S10(99.6)]	S10(Phospho): 99.64; N13(Deamidated): 100	-0.52958	8.16913	-5.35352	0.000457743	0.0190725	0.272325
Q9UPP1	[K].KNSDDAPWSPK.[A]	High	3xTMT6plex [N-Term; K1; K11]; 1xPhospho [S9(100)]	S9(Phospho): 100	-0.525668	5.30777	-1.63173	0.137118	0.347087	-5.34739
O94921	[R].HSSPSSPTSPK.[F]	High	2xTMT6plex [N-Term; K11]; 1xPhospho [S3(33.3)]	S3(Phospho): 33.26; S5(Phospho): 33.26; S6(Phospho): 33.26	-0.525563	5.37822	-6.24531	0.000149454	0.0111428	1.39262
O43482	[K].ILSEVTPDQSKPEN.[-]	High	2xTMT6plex [N-Term; K11]; 2xPhospho [T6(100); S10(100)]	T6(Phospho): 100; S10(Phospho): 100	-0.525324	3.58799	-4.09567	0.00268503	0.0415112	-1.51484
P51532	[R].KEVDYSDSLTEK.[Q]	High	3xTMT6plex [N-Term; K1; K12]; 1xPhospho [S8(100)]	S8(Phospho): 100	-0.523744	5.98022	-7.01924	6.14271e-05	0.00747284	2.27074
Q86X24	[R].SKESPDLSISHSQVEQLVNK.[T]	High	3xTMT6plex [N-Term; K2; K20]; 1xPhospho [S4(100)]	S4(Phospho): 100	-0.523698	4.60098	-7.02153	6.1272e-05	0.00747284	2.27322
Q15149	[R].LSFSGLR.[A]	High	1xTMT6plex [N-Term]; 1xPhospho [S4(100)]	S2(Phospho): 100	-0.522812	5.4343	-4.52303	0.0014347	0.0312511	-0.88095
Q12948	[K].TENGTCPSPPQPLSPAAALGSGSAAAVPK.[I]	High	2xTMT6plex [N-Term; K29]; 1xMethylthio [C6]; 2xDeamidated [N3(100); Q11(100)]; 2xPhospho [S8(98.7); S14(100)]	N3(Deamidated): 100; S8(Phospho): 98.67; Q11(Deamidated): 100; S14(Phospho): 100	-0.522217	5.64566	-6.6467	9.33971e-05	0.00908427	1.85849	2
P21333	[R].TFSVWYVPEVTGTHK.[V]	High	2xTMT6plex [N-Term; K15]; 1xPhospho [S3(99.5)]	S3(Phospho): 99.47	-0.520738	3.58877	-2.21002	0.0543971	0.208238	-4.49674
Q8WXE1	[R].LSDGDMTSALR.[G]	High	1xTMT6plex [N-Term]; 1xPhospho [S2(100)]	S2(Phospho): 100	-0.52026	7.17735	-7.59885	3.30134e-05	0.00622883	2.87568
Q9BZD4	[R].LDSVPVEEQEEFK.[Q]	High	2xTMT6plex [N-Term; K13]; 1xPhospho [S3(100)]	S3(Phospho): 100	-0.516908	5.99985	-2.79632	0.0208062	0.122481	-3.56557
P46821	[K].EVPSKEEPSPVK.[A]	High	3xTMT6plex [N-Term; K5; K12]; 1xPhospho [S9(100)]	S9(Phospho): 100	-0.516828	5.87002	-6.1599	0.00016561	0.0116567	1.29048
Q6P4R8	[R].KGSLAALYDLAVLK.[K]	High	3xTMT6plex [N-Term; K1; K14]; 1xPhospho [S3(100)]	S3(Phospho): 100	-0.516791	7.32685	-5.23438	0.000535985	0.0203955	0.113439
Q14676	[R].GDQESPDACLPPTVPEAPAPPQKPLNSQSQK.[H]	High	3xTMT6plex [N-Term; K23; K31]; 1xMethylthio [C9]; 1xPhospho [S5(100)]	S5(Phospho): 100	-0.516751	5.98246	-4.64505	0.00120544	0.0289788	-0.704866
P11137	[R].RLSNVSSSGSINLLESPQLATLAEDVTAALAK.[Q]	High	2xTMT6plex [N-Term; K32]; 1xPhospho [S3(100)]	S3(Phospho): 100	-0.515591	4.7824	-4.36139	0.00181289	0.0344281	-1.11762
P11171	[K].SQVSEEEGKEVESDKEK.[G]	High	4xTMT6plex [N-Term; K9; K15; K17]; 1xDeamidated [Q2(100)]; 1xPhospho [S4(100)]	Q2(Deamidated): 100; S4(Phospho): 100	-0.515278	6.94165	-5.00441	0.000731001	0.0227597	-0.199488
Q8IY92	[K].FSVIRPQTPPPQTPSSCLTPVSPGTSDGR.[R]	High	1xTMT6plex [N-Term]; 1xMethylthio [C17]; 1xPhospho [T8(100)]	T8(Phospho): 100	-0.514052	4.59429	-3.51307	0.00657041	0.065278	-2.41728
O43426	[R].ASSSLDGFK.[D]	High	2xTMT6plex [N-Term; K9]; 1xPhospho [S4(100)]	S4(Phospho): 100	-0.513513	5.03186	-4.17345	0.00239092	0.039069	-1.39754
Q15149	[R].AGTLSITEFADMLSGNAGGFR.[S]	High	1xTMT6plex [N-Term]; 1xPhospho [S5(100)]	S5(Phospho): 100	-0.512292	5.93014	-7.2504	4.77428e-05	0.0069333	2.51718
O14641	[R].TSSFSSVTDSTMSLNIITVTLNMEK.[Y]	High	2xTMT6plex [N-Term; K25]; 1xDeamidated [N15(100)]; 2xPhospho [S5(50); S6(50)]	S2(Phospho): 49.82; S3(Phospho): 49.82; S5(Phospho): 49.99; S6(Phospho): 49.99; N15(Deamidated): 100	-0.511114	2.63606	-1.98883	0.077892	0.253082	-4.83408
Q96ED9	[R].LLAERDSLR.[E]	High	1xTMT6plex [N-Term]; 1xPhospho [S7(100)]	S7(Phospho): 100	-0.510894	4.61145	-4.59512	0.00129412	0.0298474	-0.776646
Q9P287	[K].WSFDDVPMTPLR.[T]	High	1xTMT6plex [N-Term]; 1xPhospho [S2(100)]	S2(Phospho): 100	-0.510085	5.35928	-6.01286	0.000198054	0.012563	1.11214
Q08AE8	[R].ELSPPLEQLIDHMANTVEADGSNDEGYEAAEEGLGDEDEK.[R]	High	2xTMT6plex [N-Term; K40]; 2xDeamidated [N15(97.6); Q/N]; 1xPhospho [S22(50)]; 1xOxidation [M13(100)]	M13(Oxidation): 100; N15(Deamidated): 97.58; S22(Phospho): 49.98; N23(Deamidated): 100; Y27(Phospho): 49.98	-0.506583	2.1684	-1.49757	0.168415	0.38852	-5.52667
P46821	[K].AAEAGGAEEQYGFLTTPTK.[Q]	High	2xTMT6plex [N-Term; K19]; 1xPhospho [T15(50)]	T15(Phospho): 50; T16(Phospho): 50	-0.505767	6.22529	-6.35402	0.000131328	0.0107043	1.52106
Q66GS9	[R].KLSEMQDLEETMAK.[L]	High	3xTMT6plex [N-Term; K1; K14]; 1xPhospho [S3(100)]	S3(Phospho): 100	-0.504427	6.2614	-4.08925	0.00271097	0.0416658	-1.52455
P51532	[R].AKPVVSDDDSEEEQEEDR.[S]	High	2xTMT6plex [N-Term; K2]; 1xDeamidated [Q14(100)]; 1xPhospho [S10(100)]	S10(Phospho): 100; Q14(Deamidated): 100	-0.503996	6.10033	-4.88264	0.000864193	0.0247787	-0.368499
Q8IWJ2	[K].SMSQAETEGAK.[Q]	High	2xTMT6plex [N-Term; K11]; 1xPhospho [S1(100)]	S1(Phospho): 100	-0.502652	4.6463	-4.1616	0.00243343	0.0393695	-1.41536
Q99638	[R].VLPSISLSPGPQPPK.[S]	High	2xTMT6plex [N-Term; K15]; 1xPhospho [S8(99.7)]	S8(Phospho): 100	-0.501292	6.19745	-3.65169	0.00528935	0.058103	-2.19911
Q9H2G2	[R].ASSDLSIASSEEDKLSQNACILESVSEK.[T]	High	3xTMT6plex [N-Term; K14; K28]; 1xMethylthio [C20]; 1xDeamidated [Q17(50)]; 1xPhospho [S16(31.7)]	S10(Phospho): 99.29; Q17(Deamidated): 50; N18(Deamidated): 50	-0.500531	6.39027	-7.13062	5.43625e-05	0.00721822	2.39036
		43 high high confidence SP motifs h
		12 low confidence SP motifs
